# CDK8 phosphorylation of DELLA limits Mediator recruitment in gibberellin signaling

**DOI:** 10.64898/2026.05.31.729123

**Authors:** Xu Huang, Hongyi Chen, Larry Reser, Andres V. Reyes, Shou-Ling Xu, Jeffrey Shabanowitz, Donald F. Hunt, Tai-ping Sun

## Abstract

Gibberellin (GA) promotes plant growth primarily by triggering degradation of DELLA transcription regulators, yet how DELLA activity is fine-tuned dynamically by phosphorylation independently of proteolysis remains poorly understood. Here we show that the CDK8 kinase module of the Mediator complex attenuates activity of the *Arabidopsis* DELLA protein RGA by modulating coactivator recruitment. Using TurboID-based proximity labeling, biochemical and genetic analyses, we identify CDK8 as an in-planta kinase that phosphorylates RGA at Ser170 within its disordered PolyS/T region. This phosphorylation does not affect RGA stability, localization or interactions with transcription factors or histone H2A, but selectively weakens RGA association with the Mediator subunit MED15, thereby reducing DELLA-dependent transcription activation. Consistently, *cdk8* mutants show impaired GA-responses and delayed developmental phase transitions that are partially rescued by loss of DELLA function. Our findings uncover a phosphorylation-dependent mechanism by which the Mediator kinase module fine-tunes hormone-responsive transcription through selective control of DELLA–coactivator interactions.
