## Supplementary material for "CDK8 phosphorylation of DELLA limits Mediator recruitment in gibberellin signaling": Table S2

### Sheet: Table S2 GO term analysis
Table S2. GO term analysis of RGA proximal proteins (199 proteins)
GO biological process complete	Genes (#) in the reference genome dataset that map to the terms	Genes (#) map to the GO term	Expected genes (#) based on the whole genome representation	Fold Enrichment	p value*	List of genes
transcription coactivator activity	46	8	0.33	23.89	2.59e-06	MED12, MED13, MED14, MED15, MED16, MED22, MED25, HAC12, SEU, SLK1, BZR1, IDD1, IDD2, IDD4, IDD5, IDD11, ARF7, ARF19, TCP8, TCP22, AHL6, AHL20, WRKY3, WRKY18, WRKY20, WRKY47, PHL2, bZIP68, EIN3, KNAT3, KNAT5, ANL2, LUH, bHLH110, bHLH123, bHLH130, BPC1, TPR4, SPT20, ML1, ARR1
transcription coregulator activity	166	18	1.21	14.9	5.98e-13
transcription regulator activity	1873	60	13.63	4.4	4.44e-20
protein-macromolecule adaptor activity	388	19	2.82	6.73	1.45e-07
molecular adaptor activity	408	19	2.97	6.4	3.4e-07
chromatin binding	223	11	1.62	6.78	0.00147	LFR, EIN3, BRM, LHP1, CHR4, RGA, HAC12, MED8, MED15, MED25, BLH4, BLH10, TPR1, LUG, AHL14, BZR1, IDD1, LWD1, ARF19, bZIP68, ML1, RAV2, TPL, SWI3D
binding	13463	152	98	1.55	1.23e-11
cis-regulatory region sequence-specific DNA binding	310	13	2.26	5.76	0.000921	BLH4, BZR1, ARF7, ARF19, bHLH110, bHLH123, bHLH130, TCP8, TCP22, BPC1, BLH1, BLH4, BLH10, KNAT5, WRKY3, WRKY20, WRKY47, LWD1, RAV2, ARR1, EIN3, IDD4, IDD5, IDD9, IDD11, ANL2, AHL6, AHL14, AHL20, AHL27, CAMTA4, ML1, SWI3C, SWI3D, ARR1, PHL2, SEU, LHP1, EMF1, TAF12B, CHR4
transcription cis-regulatory region binding	1092	30	7.95	3.77	7.45e-07
transcription regulatory region nucleic acid binding	1092	30	7.95	3.77	7.45e-07
nucleic acid binding	4627	87	33.68	2.58	1.26e-15
sequence-specific double-stranded DNA binding	1112	30	8.09	3.71	1.14e-06
double-stranded DNA binding	1193	34	8.68	3.92	1.59e-08
DNA binding	2509	65	18.26	3.56	3.38e-17
sequence-specific DNA binding	1336	39	9.73	4.01	1.69e-10
RNA polymerase II transcription regulatory region sequence-specific DNA binding	297	11	2.16	5.09	0.0229	BLH4, BLH10, bHLH059, bHLH110, bHLH123, TCP8, KNAT3, KNAT5, ZIN1
DNA-binding transcription factor activity	1716	42	12.49	3.36	5.48e-09	WRKY3, WRKY20, WRKY47, BLH4, BLH10, BZR1, IDD1, IDD2, IDD4, IDD5, IDD8, IDD11, ARF7, ARF19, ML1, RAV2, bHLH110, bHLH123, bHLH130, ARR1, PHL2, AHL6, AHL27, WRKY18, TCP8, TCP22, BPC1, EIN3, KNAT3, KNAT5, ANL2, HDIP3
protein binding	6045	107	44	2.43	3.57e-19	BLH4, BLH10, TPR1, LUG, CAMTA4, MED8, MED15, MED25, BZR1, ARF7, ARF19, bZIP68, ML1, RAV2, TPL, LFR, SWI3D, bHLH123, IDD4, ARR1, SEU, SLK1, SLK2, PHL2, TPR2, TPR4, AHL27, WRKY18, TCP8, AHL20, BPC1, EIN3, BRM, LHP1, KNAT3, bHLH110, bHLH130, EMF1, BLH1, TPR3, SWI3C, CHR4, MED14, CDK8,
*P-values were calculated by a two-tailed PANTHER overrepresentation test. The Bonferroni correction was computed, and all terms are shown for p < 0.05.
