## Supplementary material for "CDK8 phosphorylation of DELLA limits Mediator recruitment in gibberellin signaling": Table S4

### Sheet: Table S4_Primers
Table S4. List of primers
Primer	Sequence	Note
Cloning
pDONR207-3F-RGAS170A_F	CAAGCGTTTGAAATCATGCTCGGCTCCTGATTCTATGGTTACAT	RGAS170A
pDONR207-3F-RGAS170A_R	ATGTAACCATAGAATCAGGAGCCGAGCATGATTTCAAACGCTTG
pDONR207-3F-RGAS170D_F	CAAGCGTTTGAAATCATGCTCGGACCCTGATTCTATGGTTACAT	RGAS170D
pDONR207-3F-RGAS170D_R	ATGTAACCATAGAATCAGGGTCCGAGCATGATTTCAAACGCTTG
pEG203-CDK8_F	ATGGGAGATGGGAGTTCCAGT	CDK8 CDS or CDK8D176A
pEG203-CDK8_R	CCTTAGAGGCGTCTGGATTTGT
pEG203-CYCC_F	ATGTTCCTGATTGATTCGTTT	CYCC cDNA
pEG203-CYCC_R	TTATGGGTTTGTAGCAAGTTTG
pDONR207-Myc_F	GGGGACAAGTTTGTACAAAAAAGCAGGCTCAATGGAACAGAAACTGATCTCTG	Myc-CDK8 fusion protein
pDONR207-CDK8_R	GGGGACCACTTTGTACAAGAAAGCTGGGTCCTTAGAGGCGTCTGGATTTGT
GFP-TurboID_F1	GGGGACAAGTTTGTACAAAAAAGCAGGCTCAATGGGAGGATCTCACCATCACCAT	GFP-TurboID fusion protein
GFP-TurboID_R1	CAGTATTGTCTTTGCTAGCCGGTTTGTATAGTTCATCCATGCC
GFP-TurboID_F2	GCATGGATGAACTATACAAAGGCGCTAGCAAAGACAATACTGTG
GFP-TurboID_R2	GGGGACCACTTTGTACAAGAAAGCTGGGTCTAGTCGGCCCTGCTGAATTCCTTTT
RGA-TbID_F1	GGGGACAAGTTTGTACAAAAAAGCAGGCTCTATGAGAGGATCTCACCATCACCATC	RGA-TurboID fusion protein
RGA-TbID_R1	GTGTCATAACAGAAACGATCGCGGCGGCGGGTACGCCGCCGTCGAGAG
RGA-TbID_F2	CTCTCGACGGCGGCGTACGGCGGCGGCGCTAGCAAAGACAATACT
RGA-TbID_R2	GGGGACCACTTTGTACAAGAAAGCTGGGTGTCGGCCCTGCTGAATTCCTT
pENTRY-MED12_F	CAGTCGACTGGATCCGGTACCATGCAAAGGTATCATGCTGCC	MED12 cDNA
pENTRY-MED12_R	GCTGGGTCTAGATATCTCGAGTCAGCTGTCGTCGTCTACTGAACC
pENTRY-MED13_F	CAGTCGACTGGATCCGGTACCATGTGGACTAATGTTTTCAGAATTGG	MED13 cDNA
pENTRY-MED13_R	GCTGGGTCTAGATATCTCGAGTTAAGCCATGTGATGCATAGAAGAA
PEG104-MED15N_F	ATGGATAATAACAATTGGAGGCCT	MED15N (1-450AA)
PEG104-MED15N_R	TCATGCAACATTGCTTTGAGTG
PEG104-MED15M_F1	ATGGGATTGCAGCAACCACA	MED15M (451-790AA)-NLS
PEG104-MED15M_R1	TCATTGCATAGATCCCATGGCA
PEG104-MED15M_F2	AGATGCAATCAATGAGCATGCAGGGTGCTGGGCCAAGGG
PEG104-MED15M_R2	CCATTTGCATAGATCCCATGGCAAC
PEG104-MED15M_F3	CATGGGATCTATGCAAATGGATAAAGCGGAATTAATTCCC
PEG104-MED15M_R3	CTTTCAGGCGGTACCCAATTCGACC
PEG104-MED15M_F4	AATTGGGTACCGCCTGAAAGGGCGAATTCGACC
PEG104-MED15M_R4	CGACTCACTATAGGGGATATCAGCTGGATGGCAAATAATGATTT
PEG104-MED15C-NLS_F1	ATGCAAAATACTTCTCAACTAGT	MED15C(791-1335AA)-NLS
PEG104-MED15C-NLS_R1	TCAGGAAGCTGCTACATATTTCTCC
PEG104-MED15C-NLS_F2	TCCAAGCAAGAAACTTCATGACCCAAGAGGGAATGATGGCG
PEG104-MED15C-NLS_R2	GCTTTATCCATGGAAGCTGCTACATATTTCTCCCA
PEG104-MED15C-NLS_F3	GCAGCTTCCATGGATAAAGCGGAATTAATTCCC
PEG104-MED15C-NLS_R3	The same to PEG104-MED15M_R3
PEG104-MED15C-NLS_F4	The same to PEG104-MED15M_F4
PEG104-MED15C-NLS_R4	The same to PEG104-MED15M_R4
pADH1-Myc-CYCC_F1	ACCACACCTCTACCGGCATGCGGCAGCAACTTCTTTTCTTTTTTT	Myc-CDK8/Myc-CYCC or Myc-CDK8D176A/Myc-CYCC
pADH1-Myc-CYCC_R1	TCAGGAACATGATCTCGAGCAGGTCCTCCTC
pADH1-Myc-CYCC_F2	GCTCGAGATCATGTTCCTGATTGATTCGTTTTGTG
pADH1-Myc-CYCC_R2	TTCGCTTATGGGTTTGTAGCAAGTTTGTTG
pADH1-Myc-CYCC_F3	GCTACAAACCCATAAGCGAATTTCTTATGATTTATGATTTTTA
pADH1-Myc-CYCC_R3	TAGGTCCCTCGACCGGCATGCCCGGTAGAGGTGTGGTCAATAAG
pMAL-MED15N_F	GATAATAACAATTGGAGGCCTTCTCTTCCAAACGGAGAGCCT	MBP-MED15N fusion protein
pMAL-MED15N_R	GAGCCTAGGCCCGGGGAATTCTTATGCAACATTGCTTTGAGTGC
pCR8GW-MED15_F	ATGGATAATAACAATTGGAGGCC	MED15 cDNA
pCR8GW-MED15_R	GGAAGCTGCTACATATTTCTC
pCR8GW-MED15N△KIX_F1	GGGCCGTTGCTTCACAACGTTCAAATCCGCTCCCGGCGG	MED15 ((1-5AA)+(102-450AA)) fusion protein
pCR8GW-MED15N△KIX_R1	CGGCAGGGATAGCATTGTTATTATCCATAAGGGCGAAT
pCR8GW-MED15N△KIX_F2	TAACAATGCTATCCCTGCCGCTAATAATG
pCR8GW-MED15N△KIX_R2	CGACTCACTATAGGGGATATCAGCTGGATGGCAAATAATGATTT
pCR8GW-MED15KIX_F	ATGTGGAGGCCTTCTCTTCC	MED15 (6-101AA)
pCR8GW-MED15KIX_R	TTATGCGGAAGAACCAGCTG
pENTRY-RGA(NT4)_F	ACGCGGATCCGAATGAAGAGAGATCATCACC	RGA(NT4) (1-370AA)
pENTRY-RGA(NT4)_R	ATCGCGGCCGCTAATGAAGATGATCAGAATTATCCGGC
pCR8GW-RGA(CT1)_F	ATGCTTAATCCTCCTCCTCTTCCG	RGA(CT1) (107-587AA)
pCR8GW-RGA(CT1)_R	TCAGTACGCCGCCGTCGAGA
pCR8GW-RGA(CT2)_F	ATGCGTTCTGTTATCCTGGTTGA	RGA(CT2) (207-587AA)
pCR8GW-SEU_F	ATGGTACCATCAGAGCCGC	SEU cDNA
pCR8GW-SEU_R	TCACGCGTTCCAATCAAAATTG
pCR8GW-LUG_F	ATGTCTCAGACCAACTGGGAA	LUG cDNA
pCR8GW-LUG_R	TCACTTCCACAGTTTCACTAGC
AD-RGA_F	GCTCCCGGGATGAAGAGAGATCATCACCA	RGA cDNA
AD-RGA_R	CGCGGATCCTCAGTACGCCGCCGTCGAGAG
Genotyping
cdk8-1_LP	TTGGTGAAGGCACTTATGGTC	SALK_138675a. Genotyping: ~1.1 kb in WT. Use T-DNA LB1.3 with cdk8-1_RP (product size ~0.7 kb) for mutant alleled.
cdk8-1_RP	TTGGTCTTGGCATCGATCTAC
cdk8-2_LP	TTTCCTGATCGTCGATTTTTG	SALK_016169a. Genotyping: ~1.1 kb in WT. Use T-DNA LB1.3 with cdk8-2_RP (product size ~0.7 kb) for mutant alleled.
cdk8-2_RP	CACTATTCCGTGCTCTTCTGC
rga-29_LP	ATGAATGATGATTGAAGTGG	SALK_089146b. Genotyping: ~0.9 kb in WT. Use T-DNA LB1.3 with rga-29_RP (product size ~0.7 kb) for mutant alleled.
rga-29_RP	CTAAACGAACACCGTTCTCT
gai-t6_300	CTAGATCCGACATTGAAGGA	Ds insertion allelec. Genotyping: ~1.2 kb in WT. Use gai-t6_304 with gai-t6_300 (product size ~0.7 kb) for mutant alleled.
gai-t6_302	AGCATCAAGATCAGCTAAAG
gai-t6_304	TCGGTACGGGATTTTCGCAT
ga1-13_LP	TTGATTTTGGTCGTACATGTGAG	SALK_109115. Genotyping: ~1.2 kb in WT. Use T-DNA LB1.3 with ga1-13_RP (product size ~0.7 kb) for mutant alleled.
ga1-13_RP	ACGCAAACCCAATCTATCATG
RT-qPCR
SCL3_qF	CAGCTGAGGCACGTGAGAATGAT	AT1G50420b
SCL3_qR	ACCACCATGACCTTTGGAGACAAAC
GID1B_qF	AGAGGTCAAAGCCTTAAAGGAGTC	AT3G63010b
GID1B_qR	CTTCAAGACCAGTCTTCTTAAGCCC
IQD22_qF	CACAAGTGGGAGGTCGACTC	At4G23060d
IQD22_qR	TCACGGCCGTGTCCATAAAA
Exp-PT1_qF	CTCCAGGTTCTCTTCAGCCG	At2G45900d
Exp-PT1_qR	AAGTGCCAGTTCCTTGTCGT
PP2A_qF	TATCGGATGACGATTCTTCGTGCAG	At1G13320e
PP2A_qR	GCTTGGTCGACTATCGGAATGAGAG
GRF8_qF	TCTGCTGCTGTGACTGTAGC	AT4G24150
GRF8_qR	CTCATGCCATTGAGCTTCGC
PMEI13_qF	TTCAATCATCATCACTTCCTCACA	AT5G62360d
PMEI13_qR	TGTTGTTGTTGTTGTAGTTGTTGT
IAA16-qF	TGGATGCTTGTAGGAGAC	AT3G04730d
IAA16-qR	AGTCCGATTGCTTCTGAT
GH3.3_qF	GAAGTCATGGCTCGGTGCTGCTTG	At2G23170b
GH3.3_qR	GTATCTCGAGTGGTCCTATCGAC
EXP8_qF	CATGTATGAAGAAAGGAGGAATAAG	AT2G40610b
EXP8_qR	AACTGCCAATTAGAAGGAGCCACG
FLA9_qF	CTCCAGGTTCTCTTCAGCCG	AT1G03870
FLA9_qR	AAGTGCCAGTTCCTTGTCGT
BOI_qF	ATCGCTCAAACCAACGAAGC	At4G19700
BOI_qR	ACCGCAACAACTTCCACAAC
XERICO_qF	TTTGAGAGCTTGTGCAGGTG	At2G04240
XERICO_qR	AACAAATGGCCGCACTTGAG
	aRef. 1, Zhu et al. Plant Cell 26, 4149-4170 (2014)
	bRef. 2, Park et al. Plant Physiol 173, 1463-1474 (2017)
	cRef. 3, Dill et al. Genetics 159, 777-785 (2001)
	dRef. 4, Huang et al. Nat Commun 15, 7694 (2024)
	eRef. 5, Oh et al. Nat Cell Biol 14, 802-809 (2012)
