## Supplementary material for "CDK8 phosphorylation of DELLA limits Mediator recruitment in gibberellin signaling": Table S5

### Sheet: Table S5_Plamids
Table S5. List of Plasmids
Use	Construct	Plasmid	Source vector (Reference)	Antibiotic Resistance	Source insert (Reference)	Primers	Template/Source	Cloning method
Agroinfiltration in N. benthamiana or Arabidopsis transformation	35S:6xHis-3xFLAG-RGA/-rga-m2Aa	pEG100-3F-RGA/-rga-m2A	pEarleyGate100	Kanamycin in bacteria	pDONR207-6xHis-3xFLAG-RGA/-rga-m2A	-	-	Gateway cloning.
	35S:6xHis-3xFLAG-RGAS170A/-RGAS170D	pEG100-3F-RGAS170A/-RGAS170D	pEarleyGate100	Kanamycin in bacteria	pDONR207-6xHis-3xFLAG-RGAS170A/-RGAS170D	pDONR207-3F-RGAS170A_F+R / pDONR207-3F-RGAS170D_F+R	pDONR207-3F-RGA	Site-directed mutagenesis, then LR.
	35S:6xHis-3xFLAG-RGA(NT3)/-RGA(CT3)a	pEG3F-RGA(NT3)/-RGA(CT3)	pEG3F-GWb	Kanamycin in bacteria	pENTRY-RGA(NT3)/-RGA(CT3)	-	-	Gateway cloning.
	35S:6xHis-3xFLAG-RGA(NT4)	pEG3F-RGA(NT4)	pEG3F-GWb	Kanamycin in bacteria	pENTRY-RGA(NT4)	pENTRY-RGA(NT4)_F+R	pDONR207-3F-RGA	Gateway cloning.
	35S:6xHis-3xFLAG-RGA(CT1)	pEG3F-RGA(CT1)	pEG3F-GWb	Kanamycin in bacteria	pENTRY-RGA(CT1)	pCR8GW-RGA(CT1)_F+R	pDONR207-3F-RGA	Gateway cloning.
	35S:6xHis-3xFLAG-RGA(CT2)	pEG3F-RGA(CT2)	pEG3F-GWb	Kanamycin in bacteria	pENTRY-RGA(CT2)	pCR8GW-RGA(CT2)_F+pCR8GW-RGA(CT1)_R	pDONR207-3F-RGA	Gateway cloning.
	35S:Myc-GUS-NLS	pEG203-GUS-NLSc	pEarleyGate203-GW	Kanamycin in bacteria	pCR8GW-GUS-NLSc	-	-	Gateway cloning.
	35S:Myc-CDK8/-CDK8D176A	pEG203-CDK8/-CDK8D176A	pEarleyGate203-GW	Kanamycin in bacteria; Basta in plant	pCR8GW-CDK8/-CDK8D176A	pEG203-CDK8_F and pEG203-CDK8_R	35S:CDK8-Myc and 35S:CDK8D176A-Mycd	TOPO cloning, then Gateway cloning.
	35S:Myc-CYCC	pEG203-CYCC	pEarleyGate203-GW	Kanamycin in bacteria	pCR8GW-CYCC	pEG203-CYCC_F+R	Arabidopsis cDNA	TOPO cloning, then Gateway cloning.
	PRGA:6xHis-3xFLAG-RGAGKG	PRGA-3F-RGAGKG b	pCB302	Kanamycin in bacteria; Basta in plant	6xHis-3xFLAG-RGAGKG	-	-	-
	PRGA:6xHis-3xFLAG-RGAS170A/-RGAS170D	PRGA-His-FLAG-RGAS170A/RGAS170D	pBm43-GWe	Spectinomycin in bacteria; Basta in plant	pDONR207-6xHis-3xFLAG-RGAS170A/-RGAS170D	pDONR207-3F-RGAS170A_F+R / pDONR207-3F-RGAS170D_F+R	pDONR207-3F-RGA	Multi-Gateway cloning LR reaction.
	PUbi10:Myc-CDK8	PUbi10-Myc-CDK8	pGWB514(proUbi10)-GW	Spectinomycin in bacteria; Hygromycin in plant	pDONR207-Myc-CDK8	pDONR207-Myc_F+pDONR207-CDK8_R	pEG203-CDK8	Gateway cloning BP reaction, then LR reaction.
	PRGA:6xHis-3xFLAG-RGA-TurboID	PRGA-3F-RGA-TurboID	pBm43-GWe	Spectinomycin in bacteria; Basta in plant	pDONR207-6xHis-3xFLAG-RGA-TurboID	1stPCR: RGA-TbID_F1+R1 and RGA-TbID_F2+R2; 2nd PCR: RGA-TbID_F1+R2	PRGA-3F-RGA and and 3xHA-TurboID-NLS_pCDNA3f	Multi-Gateway cloning LR reaction.
	PRGA:6xHis-3xFLAG-NLS-GFP-TurboID	PRGA-3F-NLS-GFP-TurboID	pBm43-GWe	Spectinomycin in bacteria; Basta in plant	pDONR207-6xHis-3xFLAG-NLS-GFP-TurboID	1stPCR: GFP-TbID_F1+R1 and GFP-TbID_F2+R2; 2nd PCR: GFP-TbID_F1+R2	pCambia-35S-NLS-GFP and 3xHA-TurboID-NLS_pCDNA3f	Multi-Gateway cloning LR reaction.
	35S:4×Myc-MED12	pGWB418-MED12	pGWB418-GW	Spectinomycin in bacteria	pENTRY-MED12	pENTRY-MED12_F+R.	Arabidopsis cDNA	HiFi DNA Assembly, then Gateway cloning.
	35S:4×Myc-MED13	pGWB418-MED13	pGWB418-GW	Spectinomycin in bacteria	pENTRY-MED13	pENTRY-MED13_F+R.	Arabidopsis cDNA	HiFi DNA Assembly, then Gateway cloning.
	35S:YFP-GUS-NLS	pEG104-GUS-NLS	pEarleyGate104-GW	Kanamycin in bacteria	pCR8GW-GUS-NLSc	-	pCR8GW-GUS-NLS	Gateway cloning.
	35S:YFP-MED15N	pEG104-MED15N	pEarleyGate104-GW	Kanamycin in bacteria	pCR8GW-MED15N	pEG104-MED15N_F+R.	pENTRY-MED15	TOPO cloning, then Gateway cloning.
	35S:YFP-MED15M-NLS	pEG104-MED15M-NLS	pEarleyGate104-GW	Kanamycin in bacteria	pCR8GW-MED15M-NLS	pEG104-MED15M-NLS_F1 to pEG104-MED15M-NLS_R4.	pENTRY-MED15	TOPO cloning, then HiFi DNA Assembly.
	35S:YFP-MED15C-NLS	pEG104-MED15C-NLS	pEarleyGate104-GW	Kanamycin in bacteria	pCR8GW-MED15C-NLS	pEG104-MED15C-NLS_F1 to pEG104-MED15C-NLS_R4.	pENTRY-MED15	TOPO cloning, then HiFi DNA Assembly.
	35S:Myc-SEU	pEG203-SEU	pEarleyGate203-GW	Kanamycin in bacteria	pCR8GW-SEU	pCR8GW-SEU_F+R	pCR8GW-SEU	TOPO cloning, then Gateway cloning.
	35S:YFP-LUG	pEG104-LUG	pEarleyGate104-GW	Kanamycin in bacteria	pCR8GW-LUG	pCR8GW-LUG_F+R	pCR8GW-LUG	TOPO cloning, then Gateway cloning.
Yeast two or three Hybrid	Myc-CDK8/Myc-CYCC or Myc-CDK8D176A/Myc-CYCC	pH3-CDK8/CYCC/pH3-CDK8D176A/CYCC	pH3-Myc-GWg	Ampicillin in bacteria	pCR8GW-CDK8/-CDK8D176A and pCR8GW-CYCC	pADH1-Myc-CyCa_F1 to pADH1-Myc-CyCa_R3	pCR8GW-CDK8/-CDK8D176A and pCR8GW-CYCC	Gateway cloning, then HiFi DNA Assembly.
	HA-RGA	pGADT7-RGA	pGADT7	Ampicillin in bacteria	RGA	AD-RGA_F+R	pDONR207-3F-RGA	XmaI+BamHI cut > ligation.
	Myc-MED15	pGBKT7-MED15	pGBKT7	Kanamycin in bacteria	pCR8GW-MED15	pCR8GW-MED15_F+R	pENTRY-MED15	TOPO cloning, then Gateway cloning.
	Myc-MED15N	pGBKT7-MED15N	pGBKT7	Kanamycin in bacteria	pCR8GW-MED15N	pEG104-MED15N_F+R	pENTRY-MED15	TOPO cloning, then Gateway cloning.
	Myc-MED15M	pGBKT7-MED15M	pGBKT7	Kanamycin in bacteria	pCR8GW-MED15M	pEG104-MED15M_F1+R1	pENTRY-MED15	TOPO cloning, then Gateway cloning.
	Myc-MED15C	pGBKT7-MED15C	pGBKT7	Kanamycin in bacteria	pCR8GW-MED15C	pEG104-MED15C_F1+R1	pENTRY-MED15	TOPO cloning, then Gateway cloning.
	Myc-MED15N△KIX	pGBKT7-MED15N△KIX	pGBKT7	Kanamycin in bacteria	pCR8GW-MED15N△KIX	pCR8GW-MED15N△KIX_F1 to R2	pCR8GW-MED15N	HiFi DNA Assembly.
	Myc-MED15KIX	pGBKT7-MED15KIX	pGBKT7	Kanamycin in bacteria	pCR8GW-MED15KIX	pCR8GW-MED15KIX_F+R	pENTRY-MED15	TOPO cloning, then Gateway cloning.
E. coli. protein exprression	MBP	pMAL	pMAL-c2Xh	Ampicillin in bacteria	-	-	-	-
	MBP-MED15N	pMAL-MED15N	pMAL-c2Xh	Ampicillin in bacteria	MED15N	pMAL-MED15N_F+R	pENTRY-MED15	HiFi DNA Assembly.
	aRef 1, Huang et al. Nat Commun 15, 7694 (2024)
	bRef 2, Zentella et al. Genes Dev 30, 164-176 (2016)
	cRef 3, Zhang et al. Proc Natl Acad Sci USA 108, 2160-2165 (2011)
	dRef 4, Zhu et al. Plant Cell 26, 4149-4170 (2014)
	eRef 5, Karimi et al. Trends Plant Sci 10, 103-105 (2005)
	fRef 6, Branon et al. Nat Biotechnol 36, 880-887 (2018)
	gRef 7, Hu et al. Plant Cell 30, 1710-1728 (2018)
	hRef 8, Huang et al. Nat Plants 9, 1291-1305 (2023)
